# Geothermal ecosystems on Mt. Erebus, Antarctica, support diverse and taxonomically novel biota

**DOI:** 10.1101/2024.06.06.597832

**Authors:** Trine Bertram Rasmussen, Stephen E. Noell, Craig W. Herbold, Ian A. Dickie, Roanna Richards-Babbage, Matthew B. Stott, S. Craig Cary, Ian R. McDonald

**Author notes:** Address correspondence to Ian R. McDonald: Te Aka Mātuatua – School of Science, Te Whare Wānanga o Waikato – University of Waikato, Hamilton, New Zealand.

## Abstract

Mt. Erebus, Antarctica, is the southernmost active volcano in the world and harbors a diverse and geochemically unique array of geothermal ecosystems including ‘Subglacial’ and ‘Exposed’ features, surrounded by a vast desert of ice and snow. Previous studies, although limited in scope, have highlighted the unique and potentially endemic biota present on Mt. Erebus. In this study, we provide a systematic biodiversity study across all domains of life and all types of geothermal features present on Mt. Erebus. We present physicochemical and biological data from 39 Exposed samples and 9 Subglacial samples from Mt. Erebus. The taxonomic novelty of prokaryotes and fungi found supports past hypotheses of high endemism among the biota of Mt. Erebus; in particular, the large number of taxonomically divergent fungal sequences was surprising. We found that different site types had unique physicochemistry and biota; in particular, Exposed sites were significantly warmer than Subglacial sites (median: 40 vs 10℃ for Exposed and Subglacial, respectively) and tended to have greater abundances of photosynthetic organisms (*Cyanobacteria* and *Chlorophyta*). Subglacial sites were characterized by a greater abundance of prokaryotes from the phylum *Actinobacteriota*, correlated with the greater concentrations of Ca, Mg, and Sr present. Additionally, we found that Tramway Ridge differed from other Exposed sites as well as all Subglacial sites in physicochemistry (significantly greater conductivity, water content, total carbon, and total nitrogen levels) and biota (greater relative abundances of order *Nitrososphaeria* and phylum *Bacteroidota*). In this study, we provide a blueprint for future work aimed at better understanding the novel biota of Mt. Erebus.
