## Supplementary material for "Geothermal ecosystems on Mt. Erebus, Antarctica, support diverse and taxonomically novel biota": Table S1

### Sheet: All samples (2)
Exposed samples
				Google Earth GPS coordinates
Sample name	Subcategory	Description	Field-Season	Latitude	Longitude	Temperature	pH	Conductivity	Carbon	Nitrogen	GWC	Na	Mg	K	Ca	Sr	Ba	P	S	Se	Al	Tl	Pb	B	As	V	Cr	Mn	Fe	Co	Ni	Cu	Zn	Cd	U
Exp Hot Soil 2	Exposed Hot Soil	Surface Soil	2011-2012	-77.5343	167.098	25.3	6.79	125.6	0.03	0.037	24.2	HIGH	7711.77	20129.5	15410.5	261.39	402.84	1944.49	40.27	2.51	HIGH	0.09	8.7	34.21	3.83	1.88	2.09	2276.26	41691.5	3.54	0.82	1.56	169.9	0.42	6.23
Exp Hot Soil 6	Exposed Hot Soil	Surface Soil	2011-2012	-77.5289	167.171	17.1	6.46	114.6	0.025	0.005	29.45	HIGH	8870.47	HIGH	15716.1	232.28	356	2011.05	592.72	2.81	HIGH	0.07	13.41	49.36	10.04	1.77	5.15	2349.32	43387.2	3.52	2.95	2.89	181.95	0.13	6.46
Exp Hot Soil 7	Exposed Hot Soil	Surface Soil	2010-2011	-77.5301	167.166	33.3	6.38	139.8	0.029	0.007	20.19	HIGH	7078.74	HIGH	13535.4	224.36	364.03	1664.97	618.46	2.19	HIGH	0.1	15.92	56.42	7.66	1.56	7.67	2127.69	43058	2.96	4.6	3.06	196.66	0.34	6.7
Crater 1 0-1 cm	Side Crater	Surface Soil	2010-2011	-77.5289	167.141	NA	NA	NA	NA	NA	NA	24200	6260	15800	9940	128	369	0	0	0	61700	0	11.6	0	0	0	34.5	2080	41600	3.17	0	0	0	0	5.94
Crater 1 Mat	Side Crater	Mat	2010-2011	-77.5289	167.141	32	NA	NA	NA	NA	NA	NA	NA	NA	NA	NA	NA	NA	NA	NA	NA	NA	NA	NA	NA	NA	NA	NA	NA	NA	NA	NA	NA	NA	NA
Crater 2 0-4 cm	Side Crater	Surface Soil	2010-2011	-77.5292	167.143	NA	5.69	11.99	NA	NA	NA	21700	5050	15300	7970	119	531	1900	0	4.4	89900	0.17	50.3	10	21	2.6	4.8	3040	79400	3.49	2.1	2.7	197	2.4	12
Crater 2 Mat	Side Crater	Mat	2010-2011	-77.5292	167.143	NA	5.15	38.3	NA	NA	36.965	32457.1	4934.2	25225.9	10822.5	89.3	541.4	1845.7	604.7	15.8	127382	0.4	56.2	11.8	36.6	3.7	2.4	1225.1	31638.8	1.9	0	1.8	114	1.1	11.7
Crater 8 < 3cm	Side Crater	Surface Soil	2011	-77.5292	167.152	11	5.48	128.3	0.042	0.015	33.5	10494.9	6337.25	11151.1	18774.4	283.76	633.58	2422.68	-2.15	3.96	HIGH	0.35	23.07	27.65	11.47	2.95	1.18	3507.13	47965.7	3.88	0.42	1.3	155.01	3.95	9.14
Crater 9B	Side Crater	Surface Soil	2010-2011	-77.5303	167.153	22	NA	NA	NA	NA	NA	NA	NA	NA	NA	NA	NA	NA	NA	NA	NA	NA	NA	NA	NA	NA	NA	NA	NA	NA	NA	NA	NA	NA	NA
Crater6Low	Side Crater	Surface Soil	2011	-77.5304	167.141	60.6	7.02	110.7	0.034	0.039	28.82	HIGH	6699.8	20465.8	15275.4	261.83	391.61	1986.42	128.15	2.68	HIGH	0.09	8.2	40.09	3.48	1.67	1.32	2315.73	40432.7	3.33	0.52	1.95	166.4	0.4	6.14
ERB Crater 1	Side Crater	Surface Soil	2011-2012	-77.5294	167.141	55	NA	NA	NA	NA	NA	NA	NA	NA	NA	NA	NA	NA	NA	NA	NA	NA	NA	NA	NA	NA	NA	NA	NA	NA	NA	NA	NA	NA	NA
TR ERB 1A - 65	Tramway	Surface Soil	2008-2009	-77.5184	167.111	65	8.35	81.6	0.62	0.2	NA	NA	NA	NA	NA	NA	NA	NA	NA	NA	NA	NA	NA	NA	NA	NA	NA	NA	NA	NA	NA	NA	NA	NA	NA
TR ERB 3A - 65	Tramway	Surface Soil	2008-2009	-77.5184	167.111	65	8.42	76.6	0.2	0.4	NA	NA	NA	NA	NA	NA	NA	NA	NA	NA	NA	NA	NA	NA	NA	NA	NA	NA	NA	NA	NA	NA	NA	NA	NA
TR Mat 1A	Tramway	Mat	2009	-77.5186	167.112	50	NA	NA	0.08	NA	NA	NA	NA	NA	NA	NA	NA	NA	NA	NA	NA	NA	NA	NA	NA	NA	NA	NA	NA	NA	NA	NA	NA	NA	NA
TR Mat 7A	Tramway	Mat	2009	-77.5183	167.112	52.1	7.16	120.3	0.15	NA	65.4618	18142.6	2521	13457	7958.4	57.2	721.4	1210.2	741.7	15.4	78566.2	0.3	168.7	10.9	39.3	2.3	10.6	1499.7	24320.9	1.8	0.8	3.6	114.8	13.6	8
TR Mat 9A	Tramway	Mat	2009	-77.5183	167.112	62.3	6.83	96.3	0.17	NA	NA	NA	NA	NA	NA	NA	NA	NA	NA	NA	NA	NA	NA	NA	NA	NA	NA	NA	NA	NA	NA	NA	NA	NA	NA
TR OS1	Tramway	Surface Soil	2011-2012	-77.5183	167.111	65	6.68	177.5	NA	NA	NA	4569.66	1994.07	3326.52	5509.49	111.67	1872.8	853.04	153.51	4.88	HIGH	0.24	24.89	24.39	6.41	2.71	0.89	3905.54	57415.5	3.39	0.36	2.74	163.58	15.29	10.64
TR OS1 - 5	Tramway	Surface Soil	2011-2012	-77.5183	167.111	5	3.97	393	0.786	0.119	32.25	13864.4	2377.47	12205.6	5888.16	64.14	261.51	1935.97	509.34	1.61	HIGH	0.22	38.83	34.68	31.03	3.49	2.41	1962.52	58583.4	2.28	1.2	2.54	123.87	1.07	5.26
TR OS1 - 15	Tramway	Surface Soil	2011-2012	-77.5183	167.111	15	3.82	497	0.908	0.144	36.87	12167.5	2456.71	10236.1	4349.89	57.35	256.64	1499.3	495.88	1.52	HIGH	0.17	47.12	43.97	36.18	4.04	1.75	2479.29	74785.6	2.62	0.66	3.06	141.55	1.44	4.81
TR OS1 - 25	Tramway	Surface Soil	2011-2012	-77.5183	167.111	25	3.76	542	0.771	0.145	48.29	3446.42	2876.54	2418.93	4735.22	40.05	296.01	3211.1	650.72	1.35	HIGH	0.09	54.84	47.86	35.01	9.87	1.05	3468.7	162200	3.13	0.42	4.32	174.11	1.15	5.2
TR OS1 - 35	Tramway	Surface Soil	2011-2012	-77.5183	167.111	35	4.04	579	0.91	0.199	49.73	2664.36	1319.93	2275.58	986.97	38.35	446.14	1905.26	816.82	1.44	HIGH	0.12	74.79	27.99	23.09	7.48	0.74	3523.19	165930	2.8	0.35	5.05	195.68	2.61	8.23
TR OS1 - 45	Tramway	Surface Soil	2011-2012	-77.5183	167.111	45	4.34	434	0.732	0.155	45.99	4186.2	1310	3939.87	2098.1	51.14	1054.34	583.75	479.1	3.87	HIGH	0.34	77.26	26.99	29.6	3.84	0.65	6100.06	92010.4	4.1	0.18	3.85	267	6.01	11.36
TR OS1 - 55	Tramway	Surface Soil	2011-2012	-77.5183	167.111	55	5.81	313	0.299	0.284	43	1855.67	2648.28	1653	5216.89	74.06	1220.19	861.37	240.34	4.11	HIGH	0.61	29.22	26.01	9.28	3.85	0.62	7493.65	81823.7	5.33	0.27	3.14	213.17	9.14	10.84
TR OS1 - 65	Tramway	Surface Soil	2011-2012	-77.5183	167.111	65	6.28	222.2	0.238	0.213	40.31	6312.53	1906.75	6113.37	7668.53	140.27	2221.01	998.24	-54.45	9.56	HIGH	0.28	25.3	33.44	10.37	3.86	0.83	6999.53	72935.2	4.75	0.22	2.56	194.42	19.65	10.5
TR OS3	Tramway	Surface Soil	2011-2012	-77.5183	167.112	65	6.2	195.5	NA	NA	NA	4508.04	1502.66	2705.39	3102.62	74.15	1046.09	457.81	188	3.88	HIGH	0.19	22.52	29.8	5.29	2.75	4.97	4296.84	47335	4.04	3.17	2.43	161.71	5.67	9.2
TR1 - 32	Tramway	Surface Soil	2019	-77.5186	167.111	32	4.04	183.4	0.638	0.132	29.08	9613.01	3176.77	6519.03	4375.76	50.597	298.781	1815.53	956.104	5.03	46659.1	0.106	27.691	81.665	8.309	2.724	44.199	1663.88	39936.3	1.94	2.844	1.781	74.481	0.771	5.152
TR1 - 42	Tramway	Surface Soil	2019	-77.5186	167.111	42	4.75	216.4	1.123	0.367	39.02	4047.35	2243.02	2692.62	5053.74	27.305	1161.17	1552.57	597.407	13.879	142524	0.238	23.971	78.143	16.553	1.73	17.223	1366.47	10924	1.058	0.478	0.487	36.329	4.529	14.628
TR1 - 52	Tramway	Surface Soil	2019	-77.5186	167.111	52	4.74	455	2.078	0.461	63.52	8281.32	2722.36	5979.55	5109.47	32.352	1237.09	1513.05	865.781	11.225	112740	0.273	29.116	81.826	14.091	2.413	39.113	2177.7	17127.8	1.428	0.552	0.941	54.026	5.17	11.502
TR1 - 62	Tramway	Surface Soil	2019	-77.5186	167.111	62	4.41	228.4	1.015	0.253	44.82	3338.09	2258.68	2435.7	2557.92	23.825	943.805	1730.17	968.652	10.566	117670	0.17	29.736	76.503	11.455	1.294	50.252	1809.18	24367.4	1.243	0.655	1.093	55.024	2.501	12.119
TR2 - 24	Tramway	Surface Soil	2019	-77.5185	167.112	24	4.53	290	0.355	0.149	49.83	2693.62	2299.26	2109.44	1568.98	44.925	295.181	873.164	1598.22	2.393	39088.4	0.169	13.697	79.89	5.35	7.285	23.373	2540.6	61122.3	2.402	0.96	1.646	85.937	0.948	5.485
TR2 - 34	Tramway	Surface Soil	2019	-77.5185	167.112	34	5.75	957	1.294	0.305	42.33	12882.8	2435.43	9131.03	3322.22	62.984	283.63	1227.46	799.177	2.45	93913.4	0.202	13.743	84.522	5.071	4.738	50.47	2024.36	57662	2.044	1.626	2.259	113.999	4.22	6.611
TR2 - 44	Tramway	Surface Soil	2019	-77.5185	167.112	44	4.72	218	0.338	0.057	43.19	8422.67	5531.54	6283.75	7687.35	50.286	637.617	2538.69	264.398	8.152	84470.3	0.091	10.344	82.945	9.674	0.759	41.99	1174.66	17816.5	1.489	0.75	0.916	48.533	0.423	11.735
TR2 - 64	Tramway	Surface Soil	2019	-77.5185	167.112	64	6.2	313	2.904	0.404	41.64	21195.9	4201.87	14835	6711.52	99.537	374.685	1283.91	866.023	3.838	76003.4	0.123	49.926	82.114	11.163	8.546	58.341	1732.13	69908.9	2.585	3	2.255	121.961	2.544	8.782
WC - 10	Western Crater	Surface Soil	2019	-77.532	167.117	10	6.93	6.39	0.082	0.023	30.13	10365.3	5277.53	7864.46	7752.41	47.927	388.232	2646.48	245.425	6.824	79692.3	0.045	6.582	80.877	8.351	0.836	59.748	1106.67	20184.9	1.855	1.802	1.111	58.086	0.264	9.127
WC - 20	Western Crater	Surface Soil	2019	-77.532	167.117	20	7.43	5.63	0.165	0.037	35.88	10570.6	7565.6	8032.51	8597.02	52.86	507.75	2783.78	219.324	7.336	87388.6	0.065	7.977	79.717	8.565	2.455	87.779	1369.97	21114.2	2.174	1.417	1.296	65.978	0.382	10.216
WC - 30	Western Crater	Surface Soil	2019	-77.532	167.117	30	7.62	5.09	0.115	0.026	19.21	11190.4	5214.09	7430.7	7018.93	47.565	353.47	2270.54	248.89	5.893	59021.5	0.074	6.668	81.269	6.944	0	75.629	1041.13	17488.9	1.625	1.16	1.131	52.473	0.326	8.062
WC - 35	Western Crater	Surface Soil	2019	-77.532	167.117	35	8.08	4.89	0.287	0.052	26.42	10993.1	5445.73	8383.9	7907.7	52.737	640.351	2252.16	290.487	8.188	83805.7	0.099	10.791	81.408	10.044	0	64.816	1373.88	17977.1	1.486	1.596	0.986	46.432	0.467	11.616
WC - 40	Western Crater	Surface Soil	2019	-77.532	167.117	40	8.88	4.26	0.178	0.037	24.26	7357.25	6449.16	5703.58	8036.96	59.711	589.806	2535.14	137.89	9.128	73970.1	0.072	9.579	78.971	10.983	1.246	57.738	1207.97	19034.8	1.618	0.928	0.809	45.918	0.419	11.193
WC - 50	Western Crater	Surface Soil	2019	-77.532	167.117	50	9.2	6.39	1.156	0.206	23.03	14740.5	3482.42	10330.7	4535.76	68.456	257.915	1249.75	1781.11	2.774	79960.4	0.08	35.97	81.289	7.416	6.659	29.254	1816.34	75346.1	2.44	1.707	3.087	121.98	0.716	7.464
Subglacial samples
				Google Earth coordinates
sample name	Subcategory		Field-Season	Latitude	Longitude	Temperature	pH	Conductivity	Carbon	Nitrogen	GWC	Na	Mg	K	Ca	Sr	Ba	P	S	Se	Al	Tl	Pb	B	As	V	Cr	Mn	Fe	Co	Ni	Cu	Zn	Cd	U
22 Blue	cave	Surface Soil	2011-2012	-77.5339	167.086	5.2	5.77	33.1	0.015	0.001	17.04	HIGH	5685.01	HIGH	13009.9	195.45	307.97	1707.65	428.44	1.79	HIGH	0.04	14.62	38.29	3.28	2.53	0.63	1451	28725.8	2.72	0.38	1.92	121.52	0.05	12.31
Harry's Dream	cave	Surface Soil	2011-2012	-77.5151	167.151	8.6	6.34	63.1	0.025	0.006	20.51	HIGH	6130.6	HIGH	13970.8	205.57	344.96	1828.2	552.23	2.04	HIGH	0.24	45	37.85	35.99	1.8	1.16	1881.83	39157.5	2.55	0.39	2.28	134.76	0.12	6.76
Harry's Dream Vent	cave	Surface Soil	2011-2012	-77.5151	167.151	8.1	5.93	8.88	NA	NA	NA	49700	5880	34400	15100	192	357	2420	0	2.8	74500	0	27.6	21	17	2.3	1.4	1890	37500	2.26	0.42	2.2	138	0.098	6.5
Helo Cave 2011	cave	Surface Soil	2011-2012	-77.5088	167.157	7.1	5.79	77.1	0.025	0.004	16.86	HIGH	5513.87	HIGH	11013.9	182.51	296.46	1539.16	1291.96	2.18	HIGH	0.39	54.47	43.53	33.83	2.5	29.99	1620.6	37780.3	2.64	18.41	2.56	113.95	0.11	5.04
Hubert's Nightmare	cave	Surface Soil	2011-2012	-77.5167	167.165	0.1	8.05	42	0.07	0.01	NA	49093.8	4303.22	34462.9	14515.3	122.049	404.804	2302.64	881.614	7.03	78652.6	0.153	22.398	107.371	17.41	0	96.98	1044.4	20802	1.302	1.785	1.354	68.934	0.171	7.476
Hut Cave	cave	Surface Soil	2011-2012	-77.5088	167.144	7.4	6.36	75.6	0.024	0.005	19.81	HIGH	5788.48	HIGH	12368.2	202.34	332.98	1970.37	1522.17	2.22	HIGH	0.29	29.83	36.71	22.82	1.91	4.27	1627.47	34531.9	2.33	2.68	2.36	161.67	0.17	5.83
Ice Cave	cave	Surface Soil	2009-2010	-77.5183	167.117	43	5.88	NA	0.11	0.01	NA	35231.2	4438.91	23518.5	10112.1	83.357	225.882	3055.75	1003.93	5.256	62857.1	0.633	23.374	108.078	13.436	0	226.865	990.72	21212.8	2.096	4.515	2.193	64.688	0.27	5.919
Warren Cave	cave	Surface Soil	2006	-77.5162	167.166	15.2	5.82	96.1	0.039	0.006	24.55	HIGH	5207.89	HIGH	11305.6	198.56	418	1415.63	1124.37	1.95	HIGH	0.17	45.94	41.54	39.54	2.09	1.02	1769.84	37968	2.23	0.29	3.5	138.45	0.16	7.8
Sub Hot Soil 8	Sub Hot Soil	Surface Soil	2011-2012	-77.5323	167.184	4.2	6.24	117.4	0.026	0.007	20.91	HIGH	4608.56	HIGH	10095.5	137.07	224.66	1824.85	1319.83	1.81	HIGH	0.3	27.83	66.16	17.62	1.76	1.72	1366.51	32266.1	2.18	0.59	2.23	109.58	0.17	5.88
