## Supplementary material for "Geothermal ecosystems on Mt. Erebus, Antarctica, support diverse and taxonomically novel biota": Table S6

PROKARYOTES
OTU	stat	p.value	Site Category	Kingdom	Phylum	Class	Order	Family	Genus	Species
ASV_3	0.879	0.005	Exp Hot Soil	Bacteria	Firmicutes	Desulfotomaculia	Ammonifexales	NA	NA	NA
ASV_35	0.903	0.001	Exposed	Bacteria	Acidobacteriota	Acidobacteriae	Bryobacterales	Bryobacteraceae	Bryobacter	NA
ASV_20	0.858	0.001	Exposed	Bacteria	Chloroflexi	AD3	NA	NA	NA	NA
ASV_1	0.872	0.001	Exposed	Archaea	Crenarchaeota	Nitrososphaeria	SCGC AB-179-E04	NA	NA	NA
ASV_12	0.858	0.004	Exposed	Bacteria	Cyanobacteria	Cyanobacteriia	Leptolyngbyales	Leptolyngbyaceae	Leptolyngbya PCC-6306	NA
ASV_2	0.858	0.001	Exposed	Bacteria	Deinococcota	Deinococci	Thermales	Thermaceae	Meiothermus	NA
ASV_54	0.889	0.001	Exposed	Bacteria	Nitrospirota	Nitrospiria	Nitrospirales	Nitrospiraceae	Nitrospira	NA
ASV_61	0.963	0.001	Subglacial	Bacteria	Acidobacteriota	Holophagae	Subgroup 7	NA	NA	NA
ASV_14	0.915	0.001	Subglacial	Bacteria	Acidobacteriota	Acidobacteriae	Subgroup 2	NA	NA	NA
ASV_220	0.879	0.001	Subglacial	Bacteria	Acidobacteriota	Acidobacteriae	Acidobacteriales	Acidobacteriaceae (Subgroup 1)	Acidipila	NA
ASV_156	0.936	0.001	Subglacial	Bacteria	Actinobacteriota	Actinobacteria	Pseudonocardiales	Pseudonocardiaceae	Pseudonocardia	NA
ASV_115	0.934	0.001	Subglacial	Bacteria	Actinobacteriota	Actinobacteria	Pseudonocardiales	Pseudonocardiaceae	Crossiella	NA
ASV_339	0.856	0.001	Subglacial	Bacteria	Actinobacteriota	Acidimicrobiia	NA	NA	NA	NA
ASV_90	0.849	0.001	Subglacial	Bacteria	Actinobacteriota	Thermoleophilia	Solirubrobacterales	Solirubrobacteraceae	Conexibacter	NA
ASV_50	0.896	0.001	Subglacial	Bacteria	Bacteroidota	Bacteroidia	Chitinophagales	Chitinophagaceae	NA	NA
ASV_319	0.869	0.001	Subglacial	Bacteria	Bdellovibrionota	Oligoflexia	0319-6G20	NA	NA	NA
ASV_28	0.863	0.001	Subglacial	Bacteria	Chloroflexi	Ktedonobacteria	Ktedonobacterales	Ktedonobacteraceae	G12-WMSP1	NA
ASV_9	0.857	0.001	Subglacial	Bacteria	Chloroflexi	AD3	NA	NA	NA	NA
ASV_393	0.855	0.001	Subglacial	Bacteria	Myxococcota	Polyangia	Polyangiales	Polyangiaceae	Pajaroellobacter	NA
ASV_151	0.881	0.001	Subglacial	Bacteria	NA	NA	NA	NA	NA	NA
ASV_65	0.85	0.001	Subglacial	Bacteria	NA	NA	NA	NA	NA	NA
ASV_580	0.876	0.001	Subglacial	Bacteria	Planctomycetota	Planctomycetes	Gemmatales	Gemmataceae	NA	NA
ASV_347	0.846	0.001	Subglacial	Bacteria	Planctomycetota	BD7-11	NA	NA	NA	NA
ASV_23	0.942	0.001	Subglacial	Bacteria	Proteobacteria	Alphaproteobacteria	Rhizobiales	Beijerinckiaceae	Methylocella	NA
ASV_438	0.922	0.001	Subglacial	Bacteria	Proteobacteria	Gammaproteobacteria	Burkholderiales	Comamonadaceae	Piscinibacter	NA
ASV_94	0.878	0.001	Subglacial	Bacteria	Proteobacteria	Gammaproteobacteria	WD260	NA	NA	NA
ASV_8	0.908	0.001	Subglacial	Bacteria	WPS-2	NA	NA	NA	NA	NA
ASV_117	0.869	0.001	Subglacial	Bacteria	WPS-2	NA	NA	NA	NA	NA
ASV_40	0.897	0.001	Tramway Ridge	Bacteria	Acidobacteriota	Blastocatellia	Blastocatellales	Blastocatellaceae	NA	NA
ASV_44	0.848	0.001	Tramway Ridge	Bacteria	Armatimonadota	Chthonomonadetes	Chthonomonadales	NA	NA	NA
ASV_135	0.845	0.001	Tramway Ridge	Bacteria	Armatimonadota	Fimbriimonadia	Fimbriimonadales	NA	NA	NA
ASV_38	0.948	0.001	Tramway Ridge	Bacteria	Bacteroidota	Kryptonia	Kryptoniales	BSV26	NA	NA
ASV_210	0.898	0.001	Tramway Ridge	Bacteria	Bacteroidota	Bacteroidia	Chitinophagales	Chitinophagaceae	NA	NA
ASV_69	0.873	0.001	Tramway Ridge	Bacteria	Bacteroidota	Bacteroidia	Chitinophagales	Chitinophagaceae	Terrimonas	NA
ASV_157	0.873	0.001	Tramway Ridge	Bacteria	Bacteroidota	Bacteroidia	Chitinophagales	Chitinophagaceae	NA	NA
ASV_27	0.939	0.001	Tramway Ridge	Bacteria	Chloroflexi	KD4-96	NA	NA	NA	NA
ASV_391	0.845	0.001	Tramway Ridge	Bacteria	Chloroflexi	JG30-KF-CM66	NA	NA	NA	NA
ASV_10	0.925	0.001	Tramway Ridge	Bacteria	Cyanobacteria	Cyanobacteriia	Cyanobacteriales	Nostocaceae	Fischerella PCC-9339	NA
ASV_22	0.999	0.001	Tramway Ridge	Bacteria	Deinococcota	Deinococci	Thermales	Thermaceae	Meiothermus	NA
ASV_141	0.951	0.001	Tramway Ridge	Bacteria	NA	NA	NA	NA	NA	NA
ASV_538	0.849	0.001	Tramway Ridge	Bacteria	Planctomycetota	Planctomycetes	Gemmatales	Gemmataceae	NA	NA
ASV_5	0.938	0.001	Tramway Ridge	Bacteria	Proteobacteria	Gammaproteobacteria	Xanthomonadales	Rhodanobacteraceae	Mizugakiibacter	NA
ASV_41	0.976	0.001	Tramway Ridge	Bacteria	Verrucomicrobiota	Verrucomicrobiae	Chthoniobacterales	Chthoniobacteraceae	Candidatus Udaeobacter	NA
FUNGAL
OTU	stat	p.value	Site Category	Kingdom	Clade	Phylum	Class	Order	Family	Genus
ASV_ITS_6	0.913	0.003	Exp Hot Soil	Fungi	Clade_6	Ascomycota	Pezizomycotina	Unassigned	Unassigned	Unassigned
ASV_ITS_10	0.994	0.002	Tramway Ridge	Fungi	Clade_10	Ascomycota	Eurotiomycetes	Chaetothyriales	Herpotrichiellaceae	Unassigned
ASV_ITS_18	0.873	0.012	Tramway Ridge	Fungi	Clade_10	Ascomycota	Eurotiomycetes	Chaetothyriales	Herpotrichiellaceae	Unassigned
ASV_ITS_4	0.891	0.01	Tramway Ridge	Fungi	Clade_4	Unassigned	Unassigned	Unassigned	Unassigned	Unassigned
ASV_ITS_5	0.88	0.008	Tramway Ridge	Fungi	Clade_5	Ascomycota	Unassigned	Unassigned	Unassigned	Unassigned
ASV_ITS_9	0.854	0.048	Tramway Ridge	Fungi	Clade_9	Ascomycota	Unassigned	Unassigned	Unassigned	Unassigned
NON-FUNGAL EUKARYOTES
OTU	stat	p.value	Site Category	Kingdom	Phylum	Class	Order	Family	Genus	Species
ASV_18S_3	0.925	0.006	Exp Hot Soil	Eukaryota	Archaeplastida	Chloroplastida	Chlorophyta	NA	NA	NA
ASV_18S_70	0.845	0.022	Exp Hot Soil	Eukaryota	Archaeplastida	Chloroplastida	Chlorophyta	Trebouxiophyceae	NA	NA
ASV_18S_13	0.845	0.014	Exp Hot Soil	Eukaryota	NA	NA	NA	NA	NA	NA
ASV_18S_61	0.845	0.013	Exp Hot Soil	Eukaryota	Opisthokonta	Holozoa	Metazoa_(Animalia)	NA	NA	NA
ASV_18S_24	0.845	0.021	Exp Hot Soil	Eukaryota	SAR	Stramenopiles	Ochrophyta	Eustigmatales	Monodus	Monodus_subterranea
ASV_18S_58	0.845	0.014	Exp Hot Soil	Eukaryota	SAR	Alveolata	Ciliophora	Haptoria	Didinium	uncultured_ciliate
ASV_18S_21	0.993	0.001	Subglacial	Eukaryota	Excavata	Discoba	Discicristata	Neobodonida	Neobodo	Neobodo_designis
ASV_18S_66	0.894	0.004	Subglacial	Eukaryota	Opisthokonta	Holozoa	Metazoa_(Animalia)	NA	NA	NA
ASV_18S_80	0.894	0.004	Subglacial	Eukaryota	Opisthokonta	NA	NA	NA	NA	NA
ASV_18S_23	0.891	0.008	Subglacial	Eukaryota	Opisthokonta	NA	NA	NA	NA	NA
ASV_18S_15	0.893	0.003	Subglacial	Eukaryota	SAR	Alveolata	Ciliophora	NA	NA	NA
ASV_18S_38	0.874	0.012	Tramway Ridge	Eukaryota	Amoebozoa	Discosea	Flabellinia	Dactylopodida	Tubulinea_group_04_sp._CAL7	Tubulinea_group_04_sp._CAL7
ASV_18S_8	0.993	0.004	Tramway Ridge	Eukaryota	Archaeplastida	Chloroplastida	Chlorophyta	NA	NA	NA
ASV_18S_4	0.885	0.009	Tramway Ridge	Eukaryota	Archaeplastida	Chloroplastida	Chlorophyta	NA	NA	NA
ASV_18S_20	0.887	0.003	Tramway Ridge	Eukaryota	Excavata	NA	NA	NA	NA	NA
ASV_18S_12	0.949	0.025	Tramway Ridge	Eukaryota	Opisthokonta	NA	NA	NA	NA	NA
ASV_18S_25	0.882	0.016	Tramway Ridge	Eukaryota	SAR	Rhizaria	Cercozoa	Incertae_Sedis	Gymnophrys	uncultured_eukaryote
