## Supplementary material for "Geothermal ecosystems on Mt. Erebus, Antarctica, support diverse and taxonomically novel biota": Table S8

### Sheet: Prokaryotes
input	input	filtered	Chimeras removed	Eukaryotic sequences removed
Warren Cave	47574	47265	46325	46325
22 Blue	46708	46118	44097	43982
Exp Hot Soil 2	41164	40891	40007	39994
Helo Cave	46789	46579	46139	45995
Harry's Dream Vent	43988	43203	42002	40928
TR_OS1 - 55	58713	57838	53685	53673
Exp Hot Soil 6	54838	54502	52387	52373
TR1 - 62	50050	49342	47824	47769
TR_OS1 - 15	51533	50255	47618	45056
Exp Hot Soil 7	62291	61765	57523	57499
Crater 6 low	38215	37840	37795	37667
OS3	31429	30695	29336	29218
TR_OS1 - 45	58228	57425	53067	52589
TR_OS1 - 25	51731	50769	48065	45156
TR_OS1	16078	15579	15017	15017
TR_OS1 - 35	62766	61534	58527	53651
TR_OS1 - 5	31081	30197	29532	26551
TR_OS1 - 65	52324	51402	47932	47930
TR ERB 1A - 65	42571	42205	41588	41588
TR2 - 44	49191	48274	45551	44418
Crater8 <3cm	51087	50829	50763	48902
Ice Cave	43496	43339	43303	43165
WC - 30	49956	49161	49110	48453
TR ERB 3A - 65	49331	49027	48917	48898
Sub Hot Soil 8	69866	68952	63965	63828
TR1 - 52	55314	54425	51578	51483
TR1 - 42	45502	44642	43248	37287
Hubert's Nightmare	28305	27990	27161	27161
Harry's Dream	20781	20436	20143	20117
Crater1 0-1cm	26397	26090	25782	25708
Crater2 0-4 cm	32884	32273	29714	29100
TR2 - 24	47569	46546	43990	37350
WC - 50	53591	53249	53199	50942
WC - 40	43045	42804	42756	41921
WC - 35	50612	49126	45425	44734
TR1 - 32	73198	72558	69888	68145
ERB Crater 1	38033	37748	37680	37294
Crater 2 Mat	38171	37457	35834	29716
WC - 10	2514	2462	2462	2377
Crater 1 Mat	108614	107818	105524	105057
TR Mat 7A	59749	59213	57302	57302
TR Mat 1A	31941	31751	31619	31619
TR Mat 9A	77454	76867	75143	75143
Hut Cave	50138	49394	48292	46831
Crater 9B	39645	39446	39446	38657
WC - 20	36987	36578	36476	36092
TR2 - 34	67104	66240	64284	61231

### Sheet: Non-fungal eukaryote
Sample	input	filtered	denoisedF	denoisedR	merged	Chimeras removed	Nonfungal eukaryotes removed	Prokaryotic reads removed
Circum10-18s	15911	14027	13717	13407	12836	12836	3986	3877
Crater1-0-1cm-18s	62595	35073	34327	33508	28360	28355	4408	4187
Crater2-Mat-18s	141607	135233	134559	134011	132122	131786	124488	122197
Crater6-low-18s	3400	2710	2541	2399	2347	2347	1991	1323
ERB-1A-18s	86729	63381	62166	60682	44218	44207	22284	6002
Harrys-Dream-18s	65662	62617	62157	61810	60601	60377	44120	43556
Harrys-Dream-Vent-18s	144755	140234	139925	139287	127388	127377	40941	37621
Helocave-18s	11886	11387	11288	11214	11158	11135	5028	4485
TR2-24-18s	56934	48309	47775	47416	44676	44669	35787	35543
TR2-34-18s	51836	47731	47170	46590	44426	44253	21351	17503
TR2-44-18s	40598	37097	36688	36331	35653	35593	18369	17969
TR2-64-18s	31181	27071	26514	25917	23909	23883	6619	2192
Warren-Cave-2006-18s	46572	43676	43312	42822	39038	38972	13286	5057
WC-20-18s	61463	59083	58624	58092	53402	53402	22993	12222
WC-35-18s	28927	24028	23358	22595	21724	21724	12191	10907
WC-40-18s	59550	53739	53220	52604	51023	51023	36398	34726
WC-50-18s	37303	32237	31797	31174	30233	30233	19901	19346

### Sheet: Fungal
Sample	input	filtered	denoisedF	denoisedR	merged	Chimeras removed	nonfungal, short sequences removed
Circum10-ITS	3031	2039	1956	1919	1919	1756	586
Crater1-0-1cm-ITS	11702	7407	6860	6250	5395	5287	271
Crater2-Mat-ITS	62564	44964	44668	44482	22161	21429	9466
Crater6-low-ITS	1552	605	455	340	254	254	165
ERB-1A-ITS	13114	7011	6443	5499	4952	4878	131
Harrys-Dream-ITS	48751	32776	32481	32072	19753	19694	16834
Harrys-Dream-Vent-ITS	4389	3519	3468	3439	3241	3241	3207
Helocave-ITS	2295	1922	1890	1835	1780	1780	1222
TR2-24-ITS	73528	48340	47979	47778	26069	26057	24333
TR2-34-ITS	39786	27178	26447	25868	18929	18709	12050
TR2-44-ITS	97477	76819	76295	75788	58435	57665	41491
TR2-64-ITS	12179	7743	7319	6860	6083	5987	1386
Warren-Cave-2006-ITS	6817	5534	5426	5405	5381	5381	5019
WC-20-ITS	24443	21600	21545	21490	20227	20096	19434
WC-35-ITS	75183	63814	63579	63162	50539	49186	47994
WC-40-ITS	87065	70896	70566	70179	59606	58847	56840
WC-50-ITS	22225	13787	13562	13295	5149	5057	1192
